# Progeny differentiation in faba bean using hyperspectral images and machine learning

**DOI:** 10.64898/2026.05.19.725957

**Authors:** Rica-Hanna Schlichtermann, Sebastian Warnemünde, Hanna Tietgen, Gregor Welna, Andreas Stahl, Benjamin Wittkop, Rod J. Snowdon

## Abstract

Though currently a minor crop, faba bean is a promising source of plant-based protein as global diets shift towards more plant-based nutrition. To realise this potential, advances in breeding and cultivation are crucial. To exploit heterosis, faba bean breeding frequently utilises synthetic cultivars, which involves open pollination of inbred lines to produce a mixture of F_1_ hybrid seeds and self-pollinated offspring. Pure F_1_ hybrid cultivars are currently unavailable due to unstable cytoplasmic male sterility (CMS) systems. An ability to distinguish F_1_ seeds from their parental inbreds via characteristics associated with xenia effects could change this. The xenia effect refers to the influence of paternal pollen on seed traits, for example seed weight and cotyledon cells in faba bean. In this study, we exploited the xenia effect captured in hyperspectral imaging data to develop machine learning scenarios for discriminating between parental and F_1_ seeds of open pollinated synthetic combinations (Syn-1). The hyperspectral data were pre-processed using Savitzky–Golay filtering to reduce noise and smooth the spectra. Various machine learning algorithms were applied, incorporating Bayesian hyperparameter optimisation. The scenarios achieved up to 98.9 % accuracy in separating parental components of Syn-1. When including all seeds, the model achieved 40.7 %, indicating moderate detection and classification performance. As the harmonic mean of precision and recall, the F1 score accounts for both the correctness of F_1_ seed detections and the completeness with which F_1_ seeds were detected. While this approach does not yet enable the development of full hybrid cultivars, it paves the way for hybrid-enriched cultivars. These could help to streamline breeding for synthetic cultivars and potentially increase yields, for example by increasing the proportion of F_1_ hybrid seeds in synthetic cultivars. This study extends knowledge of the xenia effect in faba bean and provides a basis for further research aimed at enhancing breeding methods and productivity.
