## Supplemental Table S1-S3 for "Progeny differentiation in faba bean using hyperspectral images and machine learning"

### Sheet: Table_S1
Table S1: PCR-programme for KASP-analysis
Stage	Temperature	Time	Cycle
Initial denaturation	94°C	15 min	1
Denaturation 1	94°C	20 sec	10
Elongation 1	65-57°C Touchdown -0,8°C	60 sec
Denaturation 2	94°C	20 sec	30
Elongation 2	57°C	60 sec
Hold	30°C	infinite	1

### Sheet: Table_S2
Table S2: Tuned hyperparameter for each prediction and Savitzky-Golay Filtering
Scenario	Prediction	Purpose	Algorithm	Windowsize	Polynom	delta
Scenario 1: all genotypes	Parental Differentiation	Simple Prediction	KNN	19	6	1
			NB	29	7	1
			DT	49	2	2
			RF	29	7	2
			SVM	19	5	1
	Syn-1 Differentiation	Simple prediction + Distance Groups	KNN	129	3	1
			NB	119	7	1
			DT	69	6	2
			RF	99	7	1
			SVM	119	6	2
Scenario 2: NPZ-BP32023-060	Parental Differentiation	Simple Prediction	KNN	109	7	2
			NB	109	7	1
			DT	79	5	1
			RF	59	5	2
			SVM	19	5	2
	Syn-1 Differentiation	Simple Prediction	KNN	99	6	2
			NB	29	7	1
			DT	69	6	2
			RF	49	6	1
			SVM	129	2	1
		Specific Wavelengths	KNN	39	2	2
			NB	19	6	1
			DT	19	6	1
			RF	9	2	1
			SVM	19	4	2
Scenario 3: NPZ-BP32023-007	Parental Differentiation	Simple Prediction	KNN	29	6	2
			NB	59	2	2
			DT	49	2	2
			RF	39	5	1
			SVM	109	6	2
	Syn-1 Differentiation	Simple Prediction	KNN	199	4	1
			NB	129	4	1
			DT	79	6	1
			RF	109	6	2
			SVM	29	6	2
		Specific Wavelengths	KNN	39	2	1
			NB	59	3	1
			DT	19	3	1
			RF	39	7	1
			SVM	9	7	2
		P006 + F1 Differentiation	KNN	119	3	2
			NB	49	2	2
			DT	79	2	2
			RF	89	2	1
			SVM	119	7	1
		P073 + F1 Differentiation	KNN	119	4	2
			NB	119	4	2
			DT	19	2	1
			RF	89	3	2
			SVM	119	4	2

### Sheet: Table_S3
Table S3: Tuned hyperparameter for each prediction and algorithm
Scenario	Prediction	Purpose	Wavelength	Algorithm	Hyperparameter	Value
Scenario 1: all genotypes	Parental Differentiation	Simple prediction	all	KNN	k	11
			all	NB	laplace	22
			all	DT	trails	23
			all	RF	ntree	3214
					mtry	72
			all	SVM	Kernel	rbfdot
					C	61
	Syn-1 Differentiation	Simple prediction + Distance groups	all	KNN	k	3
			all	NB	laplace	33
			all	DT	trails	8
			all	RF	ntree	3020
			all	SVM	Kernel	polydot
					C	92
Scenario 2: NPZ-BP2023-060	Parental Differentiation	Simple prediction	all	KNN	k	23
			all	NB	laplace	10
			all	DT	trails	33
			all	RF	ntree	1027
					mtry	6
			all	SVM	Kernel	rbfdot
					C	1
	Syn-1 Differentiation	Simple Prediction	all	KNN	k	2
			all	NB	laplace	32
			all	DT	trails	9
			all	RF	ntree	3870
					mtry	81
			all	SVM	Kernel	polydot
					C	53
		Specific Wavelengths	all	KNN	k	46
			all	NB	laplace	21
			all	DT	trails	40
			all	RF	ntree	3466
					mtry	18
			all	SVM	Kernel	tanhdot
					C	61
Scenario 3: NPZ-BP2023-007	Parental Differentiation	Simple prediction	all	KNN	k	16
			all	NB	laplace	38
			all	DT	trails	30
			all	RF	ntree	4642
					mtry	100
			all	SVM	Kernel	rbfdot
					C	90
	Syn-1 Differentiation	Simple Prediction	all	KNN	k	11
			all	NB	laplace	9
			all	DT	trails	47
			all	RF	ntree	4897
					mtry	87
			all	SVM	Kernel	rbfdot
					C	77
		Specific Wavelengths	all	KNN	k	3
			all	NB	laplace	36
			all	DT	trails	34
			all	RF	ntree	350
					mtry	21
			all	SVM	Kernel	rbfdot
					C	139
		P006 + F1 Differentiation	all	KNN	k	2
			all	NB	laplace	27
			all	DT	trails	39
			all	RF	ntree	7315
					mtry	78
			all	SVM	Kernel	tanhdot
					C	56
		P073 + F1 Differentiation	all	KNN	k	78
			all	NB	laplace	21
			all	DT	trails	2
			all	RF	ntree	599
					mtry	24
			all	SVM	Kernel	rbfdot
					C	100
